# Understanding structural and functional diversity of ATP-PPases using protein domains and functional families in CATH database

**DOI:** 10.1101/2023.10.12.562014

**Authors:** Vaishali P. Waman, Jialin Yin, Neeladri Sen, Mohd Firdaus-Raih, Su Datt Lam, Christine Orengo

**Author notes:** contributed equally (Vaishali P. Waman, Jialin Yin).

## Abstract

ATP-Pyrophosphatases (ATP-PPases) are the most primordial lineage of the large and diverse HUP (<u>H</u>IGH-motif proteins, <u>U</u>niversal Stress Proteins, ATP-<u>P</u>yrophosphatase) superfamily. There are four different ATP-PPase substrate-specificity groups, and members of each group show considerable sequence variation across the domains of life despite sharing the same catalytic function. Over the past decade, there has been a >20-fold expansion in the number of ATP-PPase domain structures most recently from advances in protein structure prediction (e.g. Alphafold2). Using the enriched structural information, we have characterised the two most populated ATP-PPase substrate-specificity groups, the NAD-synthases (NAD) and GMP synthases (GMPS). We performed local structural and sequence comparisons between the NADS and GMPS from different domains of life and identified taxonomic-group specific structural functional motifs. As GMPS and NADS are potential drug targets of pathogenic microorganisms including *Mycobacterium tuberculosis*, structural motifs specific to bacterial GMPS and NADS provide new insights that may aid antibacterial-drug design.
