## Supplementary Table.1 for "Understanding structural and functional diversity of ATP-PPases using protein domains and functional families in CATH database"

### Sheet: FSG3
Functional Family ID and name	NO. of sequences	EC	DOPS	Representative	NO. of AF models
31: Asparagine synthase B	376	6.3.5.4	87.1	1ct9D02	32
55: Asparagine synthetase [glutamine-hydrolyzing]	230	6.3.5.4	70.6	N/A	16
81: Asparagine synthetase (Glutamine-hydrolyzing)	140	6.3.5.4	45.2	N/A	2
90: asparagine synthetase [glutamine-hydrolyzing]	112	6.3.5.4	81.2	6gq3A	16
263: Asparagine synthetase	14	(6.3.5.4)	87.4	N/A	5
442: Asparagine synthetase, glutamine-hydrolyzing	4	(6.3.5.4)	10		1
476: Asparagine synthase, putative	3	N/A	5.2		1
480: Asparagine synthase (Glutamine-hydrolyzing)	3	6.3.5.4	11.1		1
548: Asparagine synthase (Glutamine-hydrolyzing)	2	(6.3.5.4)	0		1
604: Asparagine synthetase (Eurofung)	2	N/A	0		1
656: Asparagine synthetase domain-containing protein C4F6.11c	2	N/A	36.2		2
689: Asparagine synthase	1	N/A	0		1
699: Asparagine synthase	1	N/A	0		1
842: Asparagine synthetase	1	N/A	0		1
19: Argininosuccinate synthase	493	6.3.4.5	94.7	2nz2A01	51
22: Argininosuccinate synthase	462		81.8	4nzpA01	13
38: Argininosuccinate synthase	307		72.1	4xfjB01	6
5: Argininosuccinate synthase	720	(6.3.4.5)	55.5	1kp3A01	5
141: Argininosuccinate synthase	50	(6.3.4.5)	80.3	N/A	2
1: GMP synthase [glutamine-hydrolyzing]	1821	6.3.5.2	89.6	1gpmD02	55
44: GMP synthase [glutamine-hydrolyzing]	278	6.3.5.2	90.4	2vxoB02	19
198: GMP synthase (Glutamine-hydrolyzing) domain-containing protein	23	(6.3.5.2)	3.9	3uowB02	1
208: GMP synthase [glutamine-hydrolyzing] subunit B	26	6.3.5.2	72.2	3a4iB01	4
489: GMP synthase [glutamine-hydrolyzing] subunit B	3	6.3.5.2	0	N/A	1
517: GMP synthase [glutamine-hydrolyzing]	2	(6.3.5.2)	1.8		1
646: GMP synthase, large subunit	2	6.3.5.2	31.8		2
36: Glutamine-dependent NAD(+) synthetase	313	(6.3.1.5)	90.3	6ofbB	49
155: Glutamine-dependent NAD(+) synthetase	60	6.3.5.1	75.6	3szgD02	5
106: Glutamine-dependent NAD(+) synthetase	102	6.3.1.5(42)6.3.5.1(9)	97.9	1xnhA01	22
15: NH(3)-dependent NAD(+) synthetase	545	6.3.1.5	83.1	1wxiA00	6
253: NH(3)-dependent NAD(+) synthetase	16	6.3.1.5	4.3	5f23A00	1
246: NH3-dependent NAD+ synthetase	15	(6.3.5.1)	74.9	N/A	5
350: NH(3)-dependent NAD(+) synthetase	8	(6.3.1.5)	8.8		1
458: NH(3)-dependent NAD(+) synthetase	3	(6.3.1.5)	26.9		2
220: Glutamine-dependent NAD(+) synthetase	18	(6.3.5.1)	4		1
439: Glutamine-dependent NAD(+) synthetase	4	(6.3.5.1)	2.7		1
461: Glutamine-dependent NAD(+) synthetase	3	(6.3.5.1)	31.8		4
644: Glutamine-dependent NAD(+) synthetase	2	(6.3.5.1)	31		3
863: Glutamine-dependent NAD(+) synthetase	1	(6.3.5.1)	0		0
	6168	In bracket are known from Uniprot			341
